# Locally acting transcription factors are required for p53-dependent *cis-*regulatory element activity

**DOI:** 10.1101/761387

**Authors:** Allison N. Catizone, Gizem Karsli Uzunbas, Petra Celadova, Sylvia Kuang, Daniel Bose, Morgan A. Sammons

## Abstract

The master tumor suppressor p53 controls transcription of a wide-ranging gene network involved in apoptosis, cell cycle arrest, DNA damage repair, and senescence. Recent studies revealed pervasive binding of p53 to *cis-*regulatory elements (CRE), which are non-coding segments of DNA that spatially and temporally control transcription through the combinatorial binding of local transcription factors (TFs). Although the role of p53 as a strong *trans-*activator of gene expression is well known, the co-regulatory factors and local sequences acting at p53-bound CREs are comparatively understudied. We designed and executed a massively parallel reporter assay (MPRA) to investigate the effect of transcription factor binding motifs and local sequence context on p53-bound CRE activity. Our data indicate that p53-bound CREs are both positively and negatively affected by alterations in local sequence context and changes to co-regulatory TF motifs. We identified a SP1/KLF family motif located in an intronic p53 CRE that is required for the endogenous expression of the p53-dependent gene *CCNG1.* We also identified ATF3 as a factor that co-regulates the expression of the p53-dependent gene *GDF15* through binding with p53 in an upstream CRE. Loss of either p53 or ATF3 severely reduces CRE activity and alters endogenous *GDF15* mRNA levels in the cell. Our data suggests that p53 has the flexibility to cooperate with a variety of transcription factors in order to regulate CRE activity. By utilizing different sets of co-factors across CREs, we hypothesize that p53 activity is guarded against loss of any one regulatory partner allowing for dynamic and redundant control of p53-mediated transcription.
