## Supplemental Table 2 for "Locally acting transcription factors are required for p53-dependent *cis-*regulatory element activity"

### Sheet: Barcode_primers
Lab code:	Sequence:	Description
Barcoded amplicon sequencing primers			Cell Line	Treatment	Replicate
SL592	AAC GGT CTC GGC ATG GAC GAG CTG TAC AAG TAG	MPRA FWD primers BC1	HCT116 p53+/+	DMSO	1
SL593	ACA TGT CTC GGC ATG GAC GAG CTG TAC AAG TAG	MPRA FWD primers BC2	HCT116 p53+/+	Nutlin	1
SL594	AGA CTC CTC GGC ATG GAC GAG CTG TAC AAG TAG	MPRA FWD primers BC3	HCT116 p53-/-	DMSO	1
SL595	ATC GCA CTC GGC ATG GAC GAG CTG TAC AAG TAG	MPRA FWD primers BC4	HCT116 p53-/-	Nutlin	1
SL596	ATG TCC CTC GGC ATG GAC GAG CTG TAC AAG TAG	MPRA FWD primers BC5	HCT116 p53+/+	Genomic	1
SL597	CAA TTG CTC GGC ATG GAC GAG CTG TAC AAG TAG	MPRA FWD primers BC6	HCT116 p53-/-	Genomic	1
SL598	CAT CAG CTC GGC ATG GAC GAG CTG TAC AAG TAG	MPRA FWD primers BC7	HCT116 p53+/+	DMSO	2
SL599	CCA CTT CTC GGC ATG GAC GAG CTG TAC AAG TAG	MPRA FWD primers BC8	HCT116 p53+/+	Nutlin	2
SL600	CGA AAC CTC GGC ATG GAC GAG CTG TAC AAG TAG	MPRA FWD primers BC9	HCT116 p53-/-	DMSO	2
SL601	GAC CAA CTC GGC ATG GAC GAG CTG TAC AAG TAG	MPRA FWD primers BC10	HCT116 p53-/-	Nutlin	2
SL602	GTC TAT CTC GGC ATG GAC GAG CTG TAC AAG TAG	MPRA FWD primers BC11	HCT116 p53+/+	Genomic	2
SL603	GCA GAA CTC GGC ATG GAC GAG CTG TAC AAG TAG	MPRA FWD primers BC12	HCT116 p53-/-	Genomic	2
SL604	GTT CAG CTC GGC ATG GAC GAG CTG TAC AAG TAG	MPRA FWD primers BC13	HCT116 p53+/+	DMSO	3
SL605	GAT ACA CTC GGC ATG GAC GAG CTG TAC AAG TAG	MPRA FWD primers BC14	HCT116 p53+/+	Nutlin	3
SL606	TAA GAC CTC GGC ATG GAC GAG CTG TAC AAG TAG	MPRA FWD primers BC15	HCT116 p53-/-	DMSO	3
SL607	TCA ATC CTC GGC ATG GAC GAG CTG TAC AAG TAG	MPRA FWD primers BC16	HCT116 p53-/-	Nutlin	3
SL608	TGC TCA CTC GGC ATG GAC GAG CTG TAC AAG TAG	MPRA FWD primers BC17	HCT116 p53+/+	Genomic	3
SL609	TTC TGG CTC GGC ATG GAC GAG CTG TAC AAG TAG	MPRA FWD primers BC18	HCT116 p53-/-	Genomic	3
SL610	AAC GGT ACG AAG TTA TTA GGT CCC TCG AC	MPRA REV primers BC1	HCT116 p53+/+	DMSO	1
SL611	ACA TGT ACG AAG TTA TTA GGT CCC TCG AC	MPRA REV primers BC2	HCT116 p53+/+	Nutlin	1
SL612	AGA CTC ACG AAG TTA TTA GGT CCC TCG AC	MPRA REV primers BC3	HCT116 p53-/-	DMSO	1
SL613	ATC GCA ACG AAG TTA TTA GGT CCC TCG AC	MPRA REV primers BC4	HCT116 p53-/-	Nutlin	1
SL614	ATG TCC ACG AAG TTA TTA GGT CCC TCG AC	MPRA REV primers BC5	HCT116 p53+/+	Genomic	1
SL615	CAA TTG ACG AAG TTA TTA GGT CCC TCG AC	MPRA REV primers BC6	HCT116 p53-/-	Genomic	1
SL616	CAT CAG ACG AAG TTA TTA GGT CCC TCG AC	MPRA REV primers BC7	HCT116 p53+/+	DMSO	2
SL617	CCA CTT ACG AAG TTA TTA GGT CCC TCG AC	MPRA REV primers BC8	HCT116 p53+/+	Nutlin	2
SL618	CGA AAC ACG AAG TTA TTA GGT CCC TCG AC	MPRA REV primers BC9	HCT116 p53-/-	DMSO	2
SL619	GAC CAA ACG AAG TTA TTA GGT CCC TCG AC	MPRA REV primers BC10	HCT116 p53-/-	Nutlin	2
SL620	GTC TAT ACG AAG TTA TTA GGT CCC TCG AC	MPRA REV primers BC11	HCT116 p53+/+	Genomic	2
SL621	GCA GAA ACG AAG TTA TTA GGT CCC TCG AC	MPRA REV primers BC12	HCT116 p53-/-	Genomic	2
SL622	GCA GAA ACG AAG TTA TTA GGT CCC TCG AC	MPRA REV primers BC13	HCT116 p53+/+	DMSO	3
SL623	GAT ACA ACG AAG TTA TTA GGT CCC TCG AC	MPRA REV primers BC14	HCT116 p53+/+	Nutlin	3
SL624	TAA GAC ACG AAG TTA TTA GGT CCC TCG AC	MPRA REV primers BC15	HCT116 p53-/-	DMSO	3
SL625	TCA ATC ACG AAG TTA TTA GGT CCC TCG AC	MPRA REV primers BC16	HCT116 p53-/-	Nutlin	3
SL626	TGC TCA ACG AAG TTA TTA GGT CCC TCG AC	MPRA REV primers BC17	HCT116 p53+/+	Genomic	3
SL627	TTC TGG ACG AAG TTA TTA GGT CCC TCG AC	MPRA REV primers BC18	HCT116 p53-/-	Genomic	3
Barcoded ChIP amplicon primers			Conditions
SL1079	CGAAACAGTAGGTCTGGCCCGCGC	CCNG1 BARCODED CHIP PRIMERS FWD 1	DMSO p53 ChIP
SL1080	GACCAAAGTAGGTCTGGCCCGCGC	CCNG1 BARCODED CHIP PRIMERS FWD 2	Nutlin p53 ChIP
SL1081	GTCTATAGTAGGTCTGGCCCGCGC	CCNG1 BARCODED CHIP PRIMERS FWD 3	DMSO Input
SL1082	GCAGAAAGTAGGTCTGGCCCGCGC	CCNG1 BARCODED CHIP PRIMERS FWD 4	Nutlin Input
SL1083	CGAAACCATAACACAACCATGTCCCGGGC	CCNG1 BARCODED CHIP PRIMERS REV 1	DMSO p53 ChIP
SL1084	GACCAACATAACACAACCATGTCCCGGGC	CCNG1 BARCODED CHIP PRIMERS REV 2	Nutlin p53 ChIP
SL1085	GTCTATCATAACACAACCATGTCCCGGGC	CCNG1 BARCODED CHIP PRIMERS REV 3	DMSO Input
SL1086	GCAGAACATAACACAACCATGTCCCGGGC	CCNG1 BARCODED CHIP PRIMERS REV 4	Nutlin Input

### Sheet: qPCR
Primer ID:	Sequence:	Description:
SL790	TGTAAAATCAATAGAAGAGGAAAGGAATG	CCNG1 qrtpcr
SL791	CTCATCAAGTCTGAAACCGTAAACC	CCNG1 qrtpcr
SL47	CCAGGTGGTCTCCTCTGACTTC	GAPDH qrtpcr
SL48	GTGGTCGTTGAGGGCAATG	GAPDH qrtpcr
SL71	ACCTGCTAACCAGGCTGCG	GDF15 qrtpcr
SL72	CGGTGTTCGAATCTTCCCAG	GDF15 qrtpcr

### Sheet: EMSA
Name	Oligo Sequence
CCNG1_WT_TOP	AAACTCTACCGCTGTTGTGAGCACAAGCCCAGGCTAGTCCGAGGCTGGAGGGGCGGAGCC
CCNG1_WT_BOTTOM	GGCTCCGCCCCTCCAGCCTCGGACTAGCCTGGGCTTGTGCTCACAACAGCGGTAGAGTTT
CCNG1_L2_TOP	TACAAGGAGGCTTTTCATCCGCACAAGCCCAGGCTAGTCCGAGGCTGGAGGGGCGGAGCC
CCNG1_L2_BOTTOM	GGCTCCGCCCCTCCAGCCTCGGACTAGCCTGGGCTTGTGCGGATGAAAAGCCTCCTTGTA
CCNG1_R2_TOP	AAACTCTACCGCTGTTGTGAGCACAAGCCCAGGCTAGTCCGGGGGCGGGACACGTGCAGG
CCNG1_R2_BOTTOM	CCTGCACGTGTCCCGCCCCCGGACTAGCCTGGGCTTGTGCTCACAACAGCGGTAGAGTTT

### Sheet: Cloning primers
Lab code:	Sequence:	Description:
Cloning MPRA Library
SL468	gggcccgctctagacctgcaACCTAGGACCGGATCAAC	Primers for Gibson Assembly of ESB into PLSMP (generated from NEB and snap gene; not from paper) FWD
SL469	agttattaggtccctcgacgCATTGCGTGAACCGACAATTC	Primers for Gibson Assembly of ESB into PLSMP (generated from NEB and snap gene; not from paper) REV
Cloning for Validating MPRA (CCNG1 and TP53TG1)
SL721	ctggcctaactggccggtacAGTAGGTCTGGCCCGCGC	Gibson primer to insert CCNG1 into pGL4.24 forward
SL722	cattatataccctctagtgtctaCATAACACAACCATGTCCCGGGC	Gibson primer to insert CCNG1 into pGL4.24 reverse
SL745	cacgtgcaggGATCCGGCCTCCTGAGGT	CCNG1 mutagenesis primer MR2 fwd
SL746	tcccgcccccCGGACTAGCCTGGGCTTG	CCNG1 mutagenesis primer MR2 rev
SL747	gcgggcaggtGATCCGGCCTCCTGAGGT	CCNG1 mutagenesis prrimer NR2 fwd
SL748	ccccgcctgtCGGACTAGCCTGGGCTTG	CCNG1 mutagenesis prrimer NR2 rev
SL1119	cgcggagccgGATCCGGCCTCCTGAGGT	Mutagenesis primers to mutate 2nd highly conserved g in CCNG1 enhancer R2 region FWD
SL1120	cctccagcctCGGACTAGCCTGGGCTTG	Mutagenesis primers to mutate 2nd highly conserved g in CCNG1 enhancer R2 region REV
SL1121	gccggagccgGATCCGGCCTCCTGAGGT	Mutagenesis primers to mutate 3rd highly conserved g in CCNG1 enhancer R2 region FWD
SL1122	cctccagcctCGGACTAGCCTGGGCTTG	Mutagenesis primers to mutate 3rd highly conserved g in CCNG1 enhancer R2 region REV
SL982	ctggcctaactggccggtacGTTACTCCATATTGCTTTGTTC	Enhancer 46 forward gibson primer for pgl4.24 cutting with KPN1 and HINDIII
SL983	cattatataccctctagtgtctaCTGACAGCATGATGATCATC	Enhancer 46 reverse gibson primer for pgl4.24 cutting with KPN1 and HINDIII
SL1101	actcggtgggTTAGGCAAGCCCCCCCTG	Mutagenesis primers for enhancer 46 making R1 version full enhancer FWD
SL1102	ccgtcgaaagGATAAGAAAGGCTAAACAGGTGACTTGC	Mutagenesis primers for enhancer 46 making R1 version full enhancer REV
Cloning for GDF15E2
SL1107	CATCCCTCAAAATCCAAGGTTTGGG	Primer to amplify full gdf15e2 out of genome FWD
SL1108	TCGGTTCTCCTGCCTGCTTCTC	Primer to amplify full gdf15E2 out of genome REV
SL1109	ctggcctaactggccggtacCATCCCTCAAAATCCAAGGTTTGG	Gibson primer to add full gdf15e2 into pgl4.24 FWD
SL1110	tatataccctctagtgtctaTCGGTTCTCCTGCCTGCTTC	Gibson primer to add full gdf15Ee2 into pgl4.24 REV

### Sheet: Crispr Guides
Lab Code:	Sequence:	Description:
GDF15 Enhancers in vivo
SL243	CACCGTGGATGGGGGAAGTGATCTA	FGF2_enhancer1 at p53BS_Guide1_F (CACCG)
SL244	AAACTAGATCACTTCCCCCATCCAC	FGF2_enhancer1 at p53BS_Guide1_R (AAAC-C)
SL245	CACCGGAGGGCATGTCAGGACTTGC	FGF2_enhancer1 at p53BS_Guide2_F (CACCG)
SL246	AAACGCAAGTCCTGACATGCCCTCC	FGF2_enhancer1 at p53BS_Guide2_R (AAAC-C)
SL247	CACCGCTGGCTCCGGAGAAGAGAAT	FGF2_enhancer1 at p53BS_Guide7_F (CACCG)
SL248	AAACATTCTCTTCTCCGGAGCCAGC	FGF2_enhancer1 at p53BS_Guide7_R (AAAC-C)
SL265	CACCGCCATGCCCGGGCAAGAACTC	GDF15_promoter at p53BS_Guide2_F (CACCG)
SL266	AAACGAGTTCTTGCCCGGGCATGGC	GDF15_promoter at p53BS_Guide2_R (AAAC-C)
SL267	CACCGTGCAGGTTGCGGCTCTGAGC	GDF15_promoter at p53BS_Guide6_F (CACCG)
SL268	AAACGCTCAGAGCCGCAACCTGCAC	GDF15_promoter at p53BS_Guide6_R (AAAC-C)
SL269	CACCGGAATGGCTCTCAGATGCTCC	GDF15_promoter at p53BS_Guide7_F (CACCG)
SL270	AAACGGAGCATCTGAGAGCCATTCC	GDF15_promoter at p53BS_Guide7_R (AAAC-C)
SL271	CACCGGGACTTGGACATGTCCGGGC	GDF15_enhancer1 at p53BS_Guide1_F (CACCG)
SL272	AAACGCCCGGACATGTCCAAGTCCC	GDF15_enhancer1 at p53BS_Guide1_R (AAAC-C)
SL273	CACCGGAGGCACTCCTGGTAAAAAC	GDF15_enhancer1 at p53BS_Guide2_F (CACCG)
SL274	AAACGTTTTTACCAGGAGTGCCTCC	GDF15_enhancer1 at p53BS_Guide2_R (AAAC-C)
SL275	CACCGGGTAAAAACTGGTGATTGCC	GDF15_enhancer1 at p53BS_Guide5_F (CACCG)
SL276	AAACGGCAATCACCAGTTTTTACCC	GDF15_enhancer1 at p53BS_Guide5_R (AAAC-C)
SL277	CACCGGAGGAATTCCGGGCGGCCAA	GDF15_enhancer2 at p53BS_Guide1_F (CACCG)
SL278	AAACTTGGCCGCCCGGAATTCCTCC	GDF15_enhancer2 at p53BS_Guide1_R (AAAC-C)
SL279	CACCGATGTCCCGGCATGTCTGAGC	GDF15_enhancer2 at p53BS_Guide4_F (CACCG)
SL280	AAACGCTCAGACATGCCGGGACATC	GDF15_enhancer2 at p53BS_Guide4_R (AAAC-C)
SL281	CACCGCAAAACGGGGGCGCGGGGGC	GDF15_enhancer2 at p53BS_Guide5_F (CACCG)
SL282	AAACGCCCCCGCGCCCCCGTTTTGC	GDF15_enhancer2 at p53BS_Guide5_R (AAAC-C)
CCNG1 in vivo
SL814	CACCGGCTGTTGTGAGCACAAGCCC	CCNG1 Crispr Guide p53RE 1 (CACCG)
SL815	AAACGGGCTTGTGCTCACAACAGCC	CCNG1 Crispr Guide p53RE 1 (AAAC-C)
SL816	CACCGCTCCAGCCTCGGACTAGCCT	CCNG1 Crispr Guide p53RE 2 (CACCG)
SL817	AAACAGGCTAGTCCGAGGCTGGAGC	CCNG1 Crispr Guide p53RE 2 (AAAC-C)
SL818	CACCGAGGCTAGTCCGAGGCTGGAG	CCNG1 Crispr Guide R2 position 1 (CACCG)
SL819	AAACCTCCAGCCTCGGACTAGCCTC	CCNG1 Crispr Guide R2 position 1 (AAAC-C)
SL820	CACCGCAGGCTAGTCCGAGGCTGGA	CCNG1 Crispr Guide R2 position 2 (CACCG)
SL821	AAACTCCAGCCTCGGACTAGCCTGC	CCNG1 Crispr Guide R2 position 2 (AAAC-C)
SL822	CACCGGCACCTCAGGAGGCCGGATC	CCNG2 Crispr Guide R2 postion 3 (CACCG)
SL823	AAACGATCCGGCCTCCTGAGGTGCC	CCNG2 Crispr Guide R2 postion 3 (AAAC-C)
SL1001	CACCGTGGGCTTGTGCTCACAACAG	CRISPR guide 1 L2 position in CCNG1 FWD
SL1002	AAACCTGTTGTGAGCACAAGCCCAC	CRISPR guide 1 L2 position in CCNG1 rev
SL1003	CACCGAACAGCGGTAGAGTTTAGTG	CRISPR guide 2 L2 position in CCNG1 FWD
SL1004	AAACCACTAAACTCTACCGCTGTTC	CRISPR guide 2 L2 position in CCNG1 rev
SL1005	CACCGGGTAGAGTTTAGTGTGGAAA	CRISPR guide 3 L2 position in CCNG1 FWD
SL1006	AAACTTTCCACACTAAACTCTACCC	CRISPR guide 3 L2 position in CCNG1 rev
