## Supplemental Table 4 for "Locally acting transcription factors are required for p53-dependent *cis-*regulatory element activity"

### Sheet: L2_cells_datatable
Sequence	Nutlin Reads	Input Reads	% of total input reads	Fold Change (Nutlin/input)	p53 Motif	Motif score	Motif sequence	WT p53RE
AGTAGGTCTGGCCCGCGCCCTTTTCCACACTAAACTCTACCGCTGAGCACAAGCCCAGGCTAGTCCGAGGCTGGAGGGGCGGAGCCGGATCCGGCCTCCTGAGGTGCCTTTCGTGTCTGCCGACCCAGTCCCAGGGACTAGCCTGG	28791	4067	0.531464	7.07917	Y	11.4916	GCACAAGCCC AGGCTAGTCC	Y
AGTAGGTCTGGCCCGCGCCCTTTTCCACACTAAACTCTACAAGCCCAGGCTAGTCCGAGGCTGGAGGGGCGGAGCCGGATCCGGCCTCCTGAGGTGCCTTTCGTGTCTGCCGACCCAGTCCCAGGGACTAGCCTGGGGAGGAAGA	13232	3728	0.487164	3.54936	Y	11.3861	CTACAAGCCC AGGCTAGTCC	N
AGTAGGTCTGGCCCGCGCCCTTTTCCACACTCTACCGCTGTTGTGAGCACAAGCCCAGGCTAGTCCGAGGCTGGAGGGGCGGAGCCGGATCCGGCCTCCTGAGGTGCCTTTCGTGTCTGCCGACCCAGTCCCAGGGACTAGCCTGG	11716	3417	0.446524	3.42874	Y	11.4916	GCACAAGCCC AGGCTAGTCC	Y
AGTAGGTCTGGCCCGCGCCCTTTTCCACACTTAAACTCTACCGCTGTTTGTGAGCACAAGCCCAGGCTAGTCCGAGGCTGGAGGGGCGGAGCCGGATCCGGCCTCCTGAGGTGCCTTTCGTGTCTGCCGACCCAGTCCCAGGGACT	17285	7209	0.942051	2.3977	Y	11.4916	GCACAAGCCC AGGCTAGTCC	Y
AGTAGGTCTGGCCCGCGCCCTTTTCCACACTAAACTCTACCGCTGTTGTGAGCACAAGCCCAGGCTAGTCCGAGGCTGGAGGGGCGGAGCCGGATCCGGCCTCCTGAGGTGCCTTTCGTGTCTGCCGACCCAGTCCCAGGGACTAC	35960	15532	2.02968	2.31522	Y	11.4916	GCACAAGCCC AGGCTAGTCC	Y
AGTAGGTCTGGCCCGCGCCCTTTTCCACACTTAAACTCTACCGCTGTTGTGAGCACAAGCCCAGGCTAGTCCGAGGCTGGAGGGGCGGAGCCGGATCCGGCCTCCTGAGGTGCCTTTCGTGTCTGCCGACCCAGTCCCAGGGACT	68492	30211	3.94789	2.26712	Y	11.4916	GCACAAGCCC AGGCTAGTCC	Y
AGTAGGTCTGGCCCGCGCCCTTTTCCACAACTCTACCGCTGTTGTGAGCACAAGCCCAGGCTAGTCCGAGGCTGGAGGGGCGGAGCCGGATCCGGCCTCCTGAGGTGCCTTTCGTGTCTGCCGACCCAGTCCCAGGGACTAGCCTG	6029	2961	0.386935	2.03614	Y	11.4916	GCACAAGCCC AGGCTAGTCC	Y
AGTAGGTCTGGCCCGCGCCCTTTTCCACACTAAACTCTACCGCTGTTGTGAGCACAAGCCCAGGCTAGTCCGAGGCTGGAGGGGCGGAGCCGGATCCGGCCTCCTGAGGTGCCTTTCGTGTCTGCCGACCCAGTCCCAGGGACT	718497	357542	46.7226	2.00955	Y	11.4916	GCACAAGCCC AGGCTAGTCC	Y
AGTAGGTCTGGCCCGCGCCCTTTTCCACACTAAACTCTACCGCTGGTTGTGAGCACAAGCCCAGGCTAGTCCGAGGCTGGAGGGGCGGAGCCGGATCCGGCCTCCTGAGGTGCCTTTCGTGTCTGCCGACCCAGTCCCAGGGACT	5735	2980	0.389418	1.9245	Y	11.4916	GCACAAGCCC AGGCTAGTCC	Y
AGTAGGTCTGGCCCGCGCCCTTTTCCACACTAAACTCTACCGCTTGTGAGCACAAGCCCAGGCTAGTCCGAGGCTGGAGGGGCGGAGCCGGATCCGGCCTCCTGAGGTGCCTTTCGTGTCTGCCGACCCAGTCCCAGGGACTAGCC	34554	17985	2.35023	1.92127	Y	11.4916	GCACAAGCCC AGGCTAGTCC	Y
AGTAGGTCTGGCCCGCGCCCTTTTCCACACTAAACTCTACCGCTGTTGTGAGCACAAGCCCAGGCTAGTCCGAGGCTGGAGGGGCGGAGCCGGATCCGGCCTCCTGAGGTGCCTTTCGTGTCTGCCGACCCAGTCCCAGGGCCT	9562	5328	0.696248	1.79467	Y	11.4916	GCACAAGCCC AGGCTAGTCC	Y
AGTAGGTCTGGCCCGCGCCCTTTTCCACACTAAACTCTACCGCTGTTGTGAGCACAAGCCCAGGCTAGTCCGAGGCTGGAGGGGCGGAGCCGGATCCGGCCTCCTGAGGTGCCTTTCGTGTCTGCCGCCCCAGTCCCAGGGACT	13094	7363	0.962176	1.77835	Y	11.4916	GCACAAGCCC AGGCTAGTCC	Y
AGTAGGTCTGGCCCGCGCCCTTTTCCACACTTAAACTCTACCGCTGTTTGTGAGCACAAGCCCAGGCTAGTCCGAGGCTGGAGGGGCGGAGCCGGATCCGGCCTCCTGAGGTGCCTTTCGTGTCTGCCGACCCAGTCCCAGGGACG	7085	4005	0.523362	1.76904	Y	11.4916	GCACAAGCCC AGGCTAGTCC	Y
AGTAGGTCTGGCCCGCGCCCTTTTCCACACTAAACTCTACCGCTGTTTGTGAGCACAAGCCCAGGCTAGTCCGAGGCTGGAGGGGCGGAGCCGGATCCGGCCTCCTGAGGTGCCTTTCGTGTCTGCCGACCCAGTCCCAGGGACT	92251	54058	7.06414	1.70652	Y	11.4916	GCACAAGCCC AGGCTAGTCC	Y
AGTAGGTCTGGCCCGCGCCCTTTTCCACACTTAAACTCTACCGCTGTTGTGAGCACAAGCCCAGGCTAGTCCGAGGCTGGAGGGGCGGAGCCGGATCCGGCCTCCTGAGGTGCCTTTCGTGTCTGCCGACCCAGTCCCAGGGACTG	3574	2425	0.316892	1.47381	Y	11.4916	GCACAAGCCC AGGCTAGTCC	Y
AGTAGGTCTGGCCCGCGCCCTTTTCCACACTAAACTCTACCGCTGTTTTGTGAGCACAAGCCCAGGCTAGTCCGAGGCTGGAGGGGCGGAGCCGGATCCGGCCTCCTGAGGTGCCTTTCGTGTCTGCCGACCCAGTCCCAGGGACT	9726	6634	0.866912	1.46608	Y	11.4916	GCACAAGCCC AGGCTAGTCC	Y
AGTAGGTCTGGCCCGCGCCCTTTTCCACACTAAACTCTACCGCACAAGCCCAGGCTAGTCCGAGGCTGGAGGGGCGGAGCCGGATCCGGCCTCCTGAGGTGCCTTTCGTGTCTGCCGACCCAGTCCCAGGGACTAGCCTGGGGAGG	26209	20746	2.71103	1.26333	Y	11.4916	GCACAAGCCC AGGCTAGTCC	Y
AGTAGGTCTGGCCCGCGCCCTTTTCCACACTAAACTCTACCGCTGTGAGCACAAGCCCAGGCTAGTCCGAGGCTGGAGGGGCGGAGCCGGATCCGGCCTCCTGAGGTGCCTTTCGTGTCTGCCGACCCAGTCCCAGGGACTAGCCT	6375	5081	0.66397	1.25467	Y	11.4916	GCACAAGCCC AGGCTAGTCC	Y
AGTAGGTCTGGCCCGCGCCCTTTTCCGCTGTTGTGAGCACAAGCCCAGGCTAGTCCGAGGCTGGAGGGGCGGAGCCGGATCCGGCCTCCTGAGGTGCCTTTCGTGTCTGCCGACCCAGTCCCAGGGACTAGCCTGGGGAGGAAGA	3551	3243	0.423786	1.09497	Y	11.4916	GCACAAGCCC AGGCTAGTCC	Y
AGTAGGTCTGGCCCGCGCCCTTTTCCACACTAAACTCTACCGCTGTTTTGTGAGCACAAGCCCAGGCTAGTCCGAGGCTGGAGGGGCGGAGCCGGATCCGGCCTCCTGAGGTGCCTTTCGTGTCTGCCGACCCAGTCCCAGGGACG	4232	3939	0.514737	1.07438	Y	11.4916	GCACAAGCCC AGGCTAGTCC	Y
AGTAGGTCTGGCCCGCGCCCTTTTCCACACTAAACTCTACCGCTGTTTGTGAGCACAAGCCCAGGCTAGTCCGAGGCTGGAGGGGCGGAGCCGGATCCGGCCTCCTGAGGTGCCTTTCGTGTCTGCCGACCCAGTCCCAGGGACTG	4979	4641	0.606472	1.07283	Y	11.4916	GCACAAGCCC AGGCTAGTCC	Y
AGTAGGTCTGGCCCGCGCCCTTTTCCACACTAAACTCTACCGCTGGGCTTGTGAGCACAAGCCCAGGCTAGTCCGAGGCTGGAGGGGCGGAGCCGGATCCGGCCTCCTGAGGTGCCTTTCGTGTCTGCCGACCCAGTCCCAGGGAC	2714	2582	0.337408	1.05112	Y	11.4916	GCACAAGCCC AGGCTAGTCC	Y
AGTAGGTCTGGCCCGCGCCCTTTTCCACACTAAACTCTACCTGAGCACAAGCCCAGGCTAGTCCGAGGCTGGAGGGGCGGAGCCGGATCCGGCCTCCTGAGGTGCCTTTCGTGTCTGCCGACCCAGTCCCAGGGACTAGCCTGGGG	2231	2217	0.289711	1.00631	Y	11.4916	GCACAAGCCC AGGCTAGTCC	Y
AGTAGGTCTGGCCCGCGCCCTTTTCCACACTTTGTGAGCACAAGCCCAGGCTAGTCCGAGGCTGGAGGGGCGGAGCCGGATCCGGCCTCCTGAGGTGCCTTTCGTGTCTGCCGACCCAGTCCCAGGGACTAGCCTGGGGAGGA	5603	5660	0.739632	0.989929	Y	11.4916	GCACAAGCCC AGGCTAGTCC	Y
AGTAGGTCTGGCCCGCGCCCTTTTCCACACAAGCCCAGGCTAGTCCGAGGCTGGAGGGGCGGAGCCGGATCCGGCCTCCTGAGGTGCCTTTCGTGTCTGCCGACCCAGTCCCAGGGACTAGCCTGGGGAGGAAGAATGGAACCCCG	3576	4109	0.536952	0.870285	Y	11.3892	ACACAAGCCC AGGCTAGTCC	N
AGTAGGTCTGGCCCGCGCCCTTTTCCACACTAAACTCTACCGCTGTGAGCACAAGCCCAGGCTAGTCCGAGGCTGGAGGGGCGGAGCCGGATCCGGCCTCCTGAGGTGCCTTTCGTGTCTGCCGACCCAGTCCCAGGGACTAGCCG	34181	42067	5.49719	0.812537	Y	11.4916	GCACAAGCCC AGGCTAGTCC	Y
AGTAGGTCTGGCCCGCGCCCTTTTCCACACTACTCTACCGCTGTTGTGAGCACAAGCCCAGGCTAGTCCGAGGCTGGAGGGGCGGAGCCGGATCCGGCCTCCTGAGGTGCCTTTCGTGTCTGCCGACCCAGTCCCAGGGACTAGCC	3173	4071	0.531986	0.779415	Y	11.4916	GCACAAGCCC AGGCTAGTCC	Y
AGTAGGTCTGGCCCGCGCCCTTTTCCACACTTAAACTCTACCGCTGCCCAGGCTAGTCCGAGGCTGGAGGGGCGGAGCCGGATCCGGCCTCCTGAGGTGCCTTTCGTGTCTGCCGACCCAGTCCCAGGGACTAGCCTGGGGAGGA	1855	2631	0.343811	0.705055	N	NA	NA	N
AGTAGGTCTGGCCCGCGCCCTTTTCCACACTTAAACTCTACCGCTGTTTTGTGAGCACAAGCCCAGGCTAGTCCGAGGCTGGAGGGGCGGAGCCGGATCCGGCCTCCTGAGGTGCCTTTCGTGTCTGCCGACCCAGTCCCAGGGAC	1317	2766	0.361453	0.476139	Y	11.4916	GCACAAGCCC AGGCTAGTCC	Y
AGTAGGTCTGGCCCGCGCCCTTTTCCACACTAAACTCTACCGCTGTGTGAGCACAAGCCCAGGCTAGTCCGAGGCTGGAGGGGCGGAGCCGGATCCGGCCTCCTGAGGTGCCTTTCGTGTCTGCCGACCCAGTCCCAGGGACTAGC	4458	9536	1.24614	0.467492	Y	11.4916	GCACAAGCCC AGGCTAGTCC	Y
AGTAGGTCTGGCCCGCGCCCTTTTCCACACTAAACTCTACCGCTGATTGTGAGCACAAGCCCAGGCTAGTCCGAGGCTGGAGGGGCGGAGCCGGATCCGGCCTCCTGAGGTGCCTTTCGTGTCTGCCGACCCAGTCCCAGGGACT	3183	8729	1.14068	0.364647	Y	11.4916	GCACAAGCCC AGGCTAGTCC	Y
AGTAGGTCTGGCCCGCGCCCTTTTCCACAAACTCTACCGCTGTTGTGAGCACAAGCCCAGGCTAGTCCGAGGCTGGAGGGGCGGAGCCGGATCCGGCCTCCTGAGGTGCCTTTCGTGTCTGCCGACCCAGTCCCAGGGACTAGCCG	885	2788	0.364328	0.317432	Y	11.4916	GCACAAGCCC AGGCTAGTCC	Y
AGTAGGTCTGGCCCGCGCCCTTTTCCACACTAAACTCTACCGGACAAGCCCAGGCTAGTCCGAGGCTGGAGGGGCGGAGCCGGATCCGGCCTCCTGAGGTGCCTTTCGTGTCTGCCGACCCAGTCCCAGGGACTAGCCTGGGGAGG	856	3046	0.398042	0.281024	Y	14.4083	GGACAAGCCC AGGCTAGTCC	N
AGTAGGTCTGGCCCGCGCCCTTTTCCACACTAAACTCTACCGCTCGGACAAGCCCAGGCTAGTCCGAGGCTGGAGGGGCGGAGCCGGATCCGGCCTCCTGAGGTGCCTTTCGTGTCTGCCGACCCAGTCCCAGGGACTAGCCTGGG	573	2082	0.27207	0.275216	Y	14.4083	GGACAAGCCC AGGCTAGTCC	N
AGTAGGTCTGGCCCGCGCCCTTTTCCACAAGCCCAGGCTAGTCCGAGGCTGGAGGGGCGGAGCCGGATCCGGCCTCCTGAGGTGCCTTTCGTGTCTGCCGACCCAGTCCCAGGGACTAGCCTGGGGAGGAAGAATGGAACCCCTGC	1283	6009	0.785239	0.213513	Y	9.86766	CCACAAGCCC AGGCTAGTCC	N
AGTAGGTCTGGCCCGCGCCCTTTTCCACACTAAACTCTACCGCTAGTCCGAGGCTGGAGGGGCGGAGCCGGATCCGGCCTCCTGAGGTGCCTTTCGTGTCTGCCGACCCAGTCCCAGGGACTAGCCTGGGGAGGAAGAATGGAACC	1240	5819	0.76041	0.213095	N	NA	NA	N
AGTAGGTCTGGCCCGCGCCCTTTTCCACACTAAACTCTACCACAAGCCCAGGCTAGTCCGAGGCTGGAGGGGCGGAGCCGGATCCGGCCTCCTGAGGTGCCTTTCGTGTCTGCCGACCCAGTCCCAGGGACTAGCCTGGGGAGGA	1356	7131	0.931858	0.190156	Y	9.86766	CCACAAGCCC AGGCTAGTCC	N
AGTAGGTCTGGCCCGCGCCCTTTTCCACACTAAACTCTACCGCTGAAGCCCAGGCTAGTCCGAGGCTGGAGGGGCGGAGCCGGATCCGGCCTCCTGAGGTGCCTTTCGTGTCTGCCGACCCAGTCCCAGGGACTAGCCTGGGGAGG	428	4814	0.62908	0.0889074	N	NA	NA	N
AGTAGGTCTGGCCCGCGCCCTTTTCCACACTCTACCGCTGTTTGTGAGCACAAGCCCAGGCTAGTCCGAGGCTGGAGGGGCGGAGCCGGATCCGGCCTCCTGAGGTGCCTTTCGTGTCTGCCGACCCAGTCCCAGGGACTAGCCTG	315	3894	0.508857	0.0808937	Y	11.4916	GCACAAGCCC AGGCTAGTCC	Y
AGTAGGTCTGGCCCGCGCCCTTTTCCACACTTGTGCTCTACCGCTGTTGTGAGCACAAGCCCAGGCTAGTCCGAGGCTGGAGGGGCGGAGCCGGATCCGGCCTCCTGAGGTGCCTTTCGTGTCTGCCGACCCAGTCCCAGGGACT	218	2828	0.369555	0.0770863	Y	11.4916	GCACAAGCCC AGGCTAGTCC	Y
AGTAGGTCTGGCCCGCGCCCTTTTCCACACTACCGCTGTTTGTGAGCACTCTACCGCTGTTTGTGAGCACAAGCCCAGGCTAGTCCGAGGCTGGAGGGGCGGAGCCGGATCCGGCCTCCTGAGGTGCCTTTCGTGTCTGCCGACCC	195	2693	0.351913	0.07241	Y	11.4916	GCACAAGCCC AGGCTAGTCC	Y
AGTAGGTCTGGCCCGCGCCCTTTTCCACACTAAACTCTACCGCCCAGGCTAGTCCGAGGCTGGAGGGGCGGAGCCGGATCCGGCCTCCTGAGGTGCCTTTCGTGTCTGCCGACCCAGTCCCAGGGACTAGCCTGGGGAGGAAGAAT	388	5368	0.701475	0.0722802	N	NA	NA	N
AGTAGGTCTGGCCCGCGCCCTTTTCCACACTAAACTCTACCGCCTCCTGAGGTGCCTTTCGTGTCTGCCGACCCAGTCCCAGGGACTAGCCTGGGGAGGAAGAATGGAACCCCTGCAGTTAGAGGTTCCTCACATGACTAGCTCTG	235	3360	0.439075	0.0699405	N	NA	NA	N
AGTAGGTCTGGCCCGCGCCCTTTTCCACAAACTCTACCGCTGTTTGTGAGCACAAGCCCAGGCTAGTCCGAGGCTGGAGGGGCGGAGCCGGATCCGGCCTCCTGAGGTGCCTTTCGTGTCTGCCGACCCAGTCCCAGGGACTAGCC	254	3652	0.477233	0.0695509	Y	11.4916	GCACAAGCCC AGGCTAGTCC	Y
AGTAGGTCTGGCCCGCGCCCTTTTCCACACTAAACTCTAACCGGATCCGGCCTCCTGAGGTGCCTTTCGTGTCTGCCGACCCAGTCCCAGGGACTAGCCTGGGGAGGAAGAATGGAACCCCTGCAGTTAGAGGTTCCTCACATGAC	207	3006	0.392815	0.0688623	N	NA	NA	N
AGTAGGTCTGGCCCGCGCCCTTTTCCACACTAAACTCTACCTGAGCACAAGCCCAGGCTGAGCACAAGCCCAGGCTAGTCCGAGGCTGGAGGGGCGGAGCCGGATCCGGCCTCCTGAGGTGCCTTTCGTGTCTGCCGACCCAGTCC	204	2967	0.387719	0.0687563	Y	11.4916	GCACAAGCCC AGGCTAGTCC	Y
AGTAGGTCTGGCCCGCGCCCTTTTCCACACTAAACTCTACCGCAGGCTAGTCCGAGGCTGGAGGGGCGGAGCCGGATCCGGCCTCCTGAGGTGCCTTTCGTGTCTGCCGACCCAGTCCCAGGGACTAGCCTGGGGAGGAAGAATGG	197	2876	0.375827	0.0684979	N	NA	NA	N
AGTAGGTCTGGCCCGCGCCCTTTTCCACACTAAACTTGTGAGCACAAGCCCAGGCTAGTCCGAGGCTGGAGGGGCGGAGCCGGATCCGGCCTCCTGAGGTGCCTTTCGTGTCTGCCGACCCAGTCCCAGGGACTAGCCTGGGGAGG	203	3084	0.403008	0.0658236	Y	11.4916	GCACAAGCCC AGGCTAGTCC	Y
AGTAGGTCTGGCCCGCGCCCTTTTCCACAACTCTACCGCTGGTTGTGAGCACAAGCCCAGGCTAGTCCGAGGCTGGAGGGGCGGAGCCGGATCCGGCCTCCTGAGGTGCCTTTCGTGTCTGCCGACCCAGTCCCAGGGACTAGCCG	173	2639	0.344857	0.0655551	Y	11.4916	GCACAAGCCC AGGCTAGTCC	Y
AGTAGGTCTGGCCCGCGCCCTTTTCCACACTAAACTCTAGCCTGGGCTTGTGCCGAGGCTGGAGGGGCGGAGCCGGATCCGGCCTCCTGAGGTGCCTTTCGTGTCTGCCGACCCAGTCCCAGGGACTAGCCTGGGGAGGAAGAATG	192	2945	0.384844	0.0651952	Y	5.49075	ACTCTAGCCT GGGCTTGTGC	N
AGTAGGTCTGGCCCGCGCCCTTTTCCACACTAAACTAAACTCTACTCGGCTAGTCCGAGGCTGGAGGGGCGGAGCCGGATCCGGCCTCCTGAGGTGCCTTTCGTGTCTGCCGACCCAGTCCCAGGGACTAGCCTGGGGAGGAAGA	185	2911	0.380401	0.063552	N	NA	NA	N
AGTAGGTCTGGCCCGCGCCCTTTTCCACACAAAGGCTAGTCCGAGGCTGGAGGGGCGGAGCCGGATCCGGCCTCCTGAGGTGCCTTTCGTGTCTGCCGACCCAGTCCCAGGGACTAGCCTGGGGAGGAAGAATGGAACCCCTGC	176	2787	0.364197	0.0631503	N	NA	NA	N
AGTAGGTCTGGCCCGCGCCCTTTTCCACACTAAACTCTACCTGAGGTGCCTTTCGTGTCTGCCGACCCAGTCCCAGGGACTAGCCTGGGGAGGAAGAATGGAACCCCTGCAGTTAGAGGTTCCTCACATGACTAGCTCTGAAGACC	223	3573	0.466909	0.0624125	N	NA	NA	N
AGTAGGTCTGGCCCGCGCCCTTTTCTAAACTCTACCGCTGTTTGTGAGCACAAGCCCAGGCTAGTCCGAGGCTGGAGGGGCGGAGCCGGATCCGGCCTCCTGAGGTGCCTTTCGTGTCTGCCGACCCAGTCCCAGGGACTAGCCTG	177	2836	0.3706	0.0624118	Y	11.4916	GCACAAGCCC AGGCTAGTCC	Y
AGTAGGTCTGGCCCGCGCCCTTTCGCTGTTGTGAGCACAAGCCCAGGCTAGTCCGAGGCTGGAGGGGCGGAGCCGGATCCGGCCTCCTGAGGTGCCTTTCGTGTCTGCCGACCCAGTCCCAGGGACTAGCCTGGGGAGGAAGAATG	182	2967	0.387719	0.0613414	Y	11.4916	GCACAAGCCC AGGCTAGTCC	Y
AGTAGGTCTGGCCCGCGCCCTTTTCCACACTAAACTCTACCGGAGCCGGATCCGGCCTCCTGAGGTGCCTTTCGTGTCTGCCGACCCAGTCCCAGGGACTAGCCTGGGGAGGAAGAATGGAACCCCTGCAGTTAGAGGTTCCTCAC	207	3384	0.442211	0.0611702	N	NA	NA	N
AGTAGGTCTGGCCCGCGCCCTTTTCCACACTCTACTAGCCCAGGCTAGTCCGAGGCTGGAGGGGCGGAGCCGGATCCGGCCTCCTGAGGTGCCTTTCGTGTCTGCCGACCCAGTCCCAGGGACTAGCCTGGGGAGGAAGAATGGA	187	3069	0.401048	0.0609319	Y	9.64503	CTACTAGCCC AGGCTAGTCC	N
AGTAGGTCTGGCCCGCGCCCTTTTCCACACTAAACTCTACCGCTGAGCACAAGCCCAGGCTAGTCCGAGGCTGGAGGGGCGGAGCCGGACTCACATGACTAGCTCTGAAGACCTCCTGCCTTCCTGTCTTTAGTTGGTGTGGGAGG	119	2077	0.271416	0.0572942	Y	11.4916	GCACAAGCCC AGGCTAGTCC	Y
AGTAGGTCTGGCCCGCGCCCTTTTCCACACTTAAACTCAGCGGTAGAGCACAAGCCCAGGCTAGTCCGAGGCTGGAGGGGCGGAGCCGGATCCGGCCTCCTGAGGTGCCTTTCGTGTCTGCCGACCCAGTCCCAGGGACTAGCCTG	146	2599	0.33963	0.0561755	Y	11.4916	GCACAAGCCC AGGCTAGTCC	Y
AGTAGGTCTGGCCCGCGCCCTTTTCCACACTCTACCGCTAGCCCAGGCTAGTCCGAGGCTGGAGGGGCGGAGCCGGATCCGGCCTCCTGAGGTGCCTTTCGTGTCTGCCGACCCAGTCCCAGGGACTAGCCTGGGGAGGAAGAATG	162	2892	0.377918	0.0560166	Y	7.48761	CCGCTAGCCC AGGCTAGTCC	N
AGTAGGTCTGGCCCGCGCCCTTTTCCACACTAAACTCTACCGGTAGAGAGGTTCCTCACATGACTAGCTCTGAAGACCTCCTGCCTTCCTGTCTTTAGTTGGTGTGGGAGGGACCTTCCATGTATCCAGGGCTTAGCTTGTGCCCG	204	3874	0.506243	0.0526588	N	NA	NA	N
AGTAGGTCTGGCCCGCGCCCTTTTCCACACTAGAGGTTCCTCACATGACTAGCTCTGAAGACCTCCTGCCTTCCTGTCTTTAGTTGGTGTGGGAGGGACCTTCCATGTATCCAGGGCTTAGCTTGTGCCCGGGACATGGTTGTGTT	149	3436	0.449007	0.0433644	N	NA	NA	N
AGTAGGTCTGGCCCGCGCCCTTTTCCACACGGAAGTTACATACTCACGATTCCAAAAATAGATACAAGTATACTATTGAAGTGTTCTTCCTTCAGACCTATCTTCATGAAATCACTTTCTGCCTGGAGTTATCCTTTAGAACTTCT	108	2529	0.330482	0.0427046	N	NA	NA	N
AGTAGGTCTGGCCCGCGCCCTTTTCCACACTAAACTCTACCGCTCTGAAGACCTCCTGCCTTCCTGTCTTTAGTTGGTGTGGGAGGGACCTTCCATGTATCCAGGGCTTAGCTTGTGCCCGGGACATGGTTGTGTTATGTTCTGC	106	2739	0.357925	0.0387003	N	NA	NA	N
AGTAGGTCTGGCCCGCGCCCTTTTCCACACTTAAACTCTACCGCTGAAGACCTCCTGCCTTCCTGTCTTTAGTTGGTGTGGGAGGGACCTTCCATGTATCCAGGGCTTAGCTTGTGCCCGGGACATGGTTGTGTTATGTTCTGC	107	2821	0.36864	0.0379298	N	NA	NA	N
AGTAGGTCTGGCCCGCGCCCTTTTCCACACTAAACTTCCTGTCTTTAGTTGGTGTGGGAGGGACCTTCCATGTATCCAGGGCTTAGCTTGTGCCCGGGACATGGTTGTGTTATGTTCTGC	71	2287	0.298859	0.031045	N	NA	NA	N

### Sheet: p53RE_cells_datatable
Sequence	Nutlin Reads	Input Reads	% of total input reads	Fold Change (Nutlin/input)	p53 Motif	Motif score	Motif sequence
AGTAGGTCTGGCCCGCGCCCTTTTCCACACTAAACTCTACCGCTGTTGTGAGCACAAGCCCAGGCTAGTCCGAGGCTGGAGGGGCGGAGCCGGATCCGGCCTCCTGAGGTGCCTTTCGTGTCTGCCGACCCAGTCCCAGGGACTAC	523280	7428	1.36487	3.76508	Yes	11.4916	GCACAAGCCC AGGCTAGTCC
AGTAGGTCTGGCCCGCGCCCTTTTCCACACTAAACTCTACCGCTGTTGTGAGCACAAGCCCAGGCTAGTCCGAGGCTGGAGGGGCGGAGCCGGATCCGGCCTCCTGAGGTGCCTTTCGTGTCTGCCGACCCAGTCCCAGGGACT	17868	162846	29.9225	3.21334	Yes	11.4916	GCACAAGCCC AGGCTAGTCC
AGTAGGTCTGGCCCGCGCCCTTTTCCACACTAAACTCTACCGCTGTTGTGAGCACAAGCCCAGGCTAGTCCGAGGCTGGAGGGGCGGAGCCGGATCCGGCCTCCTGAGGTGCCTTTCGTGTCTGCCGCCCCAGTCCCAGGGACT	19002	3591	0.659836	2.77109	Yes	11.4916	GCACAAGCCC AGGCTAGTCC
AGTAGGTCTGGCCCGCGCCCTTTTCCACACTAAACTCTACCGCTGTTGTGAGCACAAGCCCAGGCTAGTCCGAGGCTGGAGGGGCGGAGCCGGATCCGGCCTCCTGAGGTGCCTTTCGTGTCTGCCGACCCAGTCCCAGGGCCT	15203	2586	0.47517	2.75831	Yes	11.4916	GCACAAGCCC AGGCTAGTCC
AGTAGGTCTGGCCCGCGCCCTTTTCCACACTAAACTCTACCGCTGTTGTGAGCACAAGACCCAGGCTAGTCCGAGGCTGGAGGGGCGGAGCCGGATCCGGCCTCCTGAGGTGCCTTTCGTGTCTGCCGACCCAGTCCCAGGGACT	15618	3442	0.632458	1.53138	No	NA	NA
AGTAGGTCTGGCCCGCGCCCTTTTCCACACTAAACTCTACCGCTGTTGTGAGGCTAGTCCGAGGCTGGAGGGGCGGAGCCGGATCCGGCCTCCTGAGGTGCCTTTCGTGTCTGCCGACCCAGTCCCAGGGACTAGCCTGGGGAGG	9280	2413	0.443382	1.15292	No	NA	NA
AGTAGGTCTGGCCCGCGCCCTTTTCCACACTAAACTCTACCGCTGTTGCCCAGGCTAGTCCGAGGCTGGAGGGGCGGAGCCGGATCCGGCCTCCTGAGGTGCCTTTCGTGTCTGCCGACCCAGTCCCAGGGACTAGCCTGGGGAGG	4698	5648	1.0378	0.994688	No	NA	NA
AGTAGGTCTGGCCCGCGCCCTTTTCCACACTAAACTCTACCGCTGTTGTGAGCACAACAGGCTAGTCCGAGGCTGGAGGGGCGGAGCCGGATCCGGCCTCCTGAGGTGCCTTTCGTGTCTGCCGACCCAGTCCCAGGGACTAGCCT	5589	3604	0.662225	0.97919	No	NA	NA
AGTAGGTCTGGCCCGCGCCCTTTTCCACACTAAACTCTACCGCTGTTGTGAGCAGGCTAGTCCGAGGCTGGAGGGGCGGAGCCGGATCCGGCCTCCTGAGGTGCCTTTCGTGTCTGCCGACCCAGTCCCAGGGACTAGCCTGGGG	2717	3991	0.733335	0.937359	No	NA	NA
AGTAGGTCTGGCCCGCGCCCTTTTCCACACTAAACTCTACCGCTGTTGTGAGCACAAGCAGGCTAGTCCGAGGCTGGAGGGGCGGAGCCGGATCCGGCCTCCTGAGGTGCCTTTCGTGTCTGCCGACCCAGTCCCAGGGACTAGCC	4831	9704	1.78308	0.908904	No	NA	NA
AGTAGGTCTGGCCCGCGCCCTTTTCCACACTAAACTCTACCGCTGTTGTGAGCCCAGGCTAGTCCGAGGCTGGAGGGGCGGAGCCGGATCCGGCCTCCTGAGGTGCCTTTCGTGTCTGCCGACCCAGTCCCAGGGACTAGCCTGGG	7237	17425	3.20179	0.896298	Yes	4.77353	TTGTGAGCCC AGGCTAGTCC
AGTAGGTCTGGCCCGCGCCCTTTTCCACACTAAACTCTACCGCTGTTGTGACCCAGGCTAGTCCGAGGCTGGAGGGGCGGAGCCGGATCCGGCCTCCTGAGGTGCCTTTCGTGTCTGCCGACCCAGTCCCAGGGACTAGCCTGGGG	8820	4638	0.852219	0.863303	No	NA	NA
AGTAGGTCTGGCCCGCGCCCTTTTCCACACTAAACTCTACCGCTCTTGTCCCAGGCTAGTCCGAGGCTGGAGGGGCGGAGCCGGATCCGGCCTCCTGAGGTGCCTTTCGTGTCTGCCGACCCAGTCCCAGGGACTAGCCTGGGG	3819	2073	0.380908	0.855765	No	NA	NA
AGTAGGTCTGGCCCGCGCCCTTTTCCACACTAGTCCGAGGCTGGAGGGGCGGAGCCGGATCCGGCCTCCTGAGGTGCCTTTCGTGTCTGCCGACCCAGTCCCAGGGACTAGCCTGGGGAGGAAGAATGGAACCCCTGCAGTTAG	2155	2181	0.400753	0.813388	No	NA	NA
AGTAGGTCTGGCCCGCGCCCTTTTCCACACTAAACTCTACCGCTGTTGTGAGCACAGCCTCCCCAGGCTAGTCCGAGGCTGGAGGGGCGGAGCCGGATCCGGCCTCCTGAGGTGCCTTTCGTGTCTGCCGACCCAGTCCCAGGGAC	4750	2024	0.371904	0.796937	No	NA	NA
AGTAGGTCTGGCCCGCGCCCTTTTCCACACTAAACTCTACCGCTGTTGTGAGCCCAGGCTAGTCCGAGGCTGGAGGGGCGGAGCCGGATCCGGCCTCCTGAGGTGCCTTTCGTGTCTGCCGACCCAGTCCCAGGGCCTAGCCTGGG	412	2276	0.418209	0.73638	Yes	4.77353	TTGTGAGCCC AGGCTAGTCC
AGTAGGTCTGGCCCGCGCCCTTTTCCACACTAAACTCTACCGCTGTTGTGAGCACAGGCTAGTCCGAGGCTGGAGGGGCGGAGCCGGATCCGGCCTCCTGAGGTGCCTTTCGTGTCTGCCGACCCAGTCCCAGGGACTAGCCTGGG	27967	26540	4.87665	0.715976	No	NA	NA
AGTAGGTCTGGCCCGCGCCCTTTTCCACACTAAACTCTACCGCTGTTGTGAGCACAAGCCAGGCTAGTCCGAGGCTGGAGGGGCGGAGCCGGATCCGGCCTCCTGAGGTGCCTTTCGTGTCTGCCGACCCAGTCCCAGGGACTAGC	3766	10923	2.00707	0.662547	No	NA	NA
AGTAGGTCTGGCCCGCGCCCTTTTCCACACTAAACTCTACCGCTGTTGTGAGCACAACAGGCTAGTCCGAGGCTGGAGGGGCGGAGCCGGATCCGGCCTCCTGAGGTGCCTTTCGTGTCTGCCGACCCAGTCCCAGGGACTAGCCG	2883	24115	4.43106	0.630437	No	NA	NA
AGTAGGTCTGGCCCGCGCCCTTTTCCACACTAAACTCTACCGCTGTTGTGAGCACAGGCTAGTCCGAGGCTGGAGGGGCGGAGCCGGATCCGGCCTCCTGAGGTGCCTTTCGTGTCTGCCGACCCAGTCCCAGGGCCTAGCCTGGG	5618	2903	0.533418	0.624871	No	NA	NA
AGTAGGTCTGGCCCGCGCCCTTTTCCACACTAAACTCTACCGCTGTTGTGCCCAGGCTAGTCCGAGGCTGGAGGGGCGGAGCCGGATCCGGCCTCCTGAGGTGCCTTTCGTGTCTGCCGACCCAGTCCCAGGGACTAGCCTGGGG	285	3689	0.677843	0.613174	Yes	5.07736	TGTTGTGCCC AGGCTAGTCC
AGTAGGTCTGGCCCGCGCCCTTTTCCACACTAAACTCTACCGCTGTTGTGAGCAGGCTAGTCCGAGGCTGGAGGGGCGGAGCCGGATCCGGCCTCCTGAGGTGCCTTTCGTGTCTGCCGACCCAGTCCCAGGGACTAGCCTGGGGG	341	7763	1.42643	0.611877	No	NA	NA
AGTAGGTCTGGCCCGCGCCCTTTTCCACACTAAACTCTACCGCTGTTGTGAGCACAACCCAGGCTAGTCCGAGGCTGGAGGGGCGGAGCCGGATCCGGCCTCCTGAGGTGCCTTTCGTGTCTGCCGACCCAGTCCCAGGGACTAGC	4004	15773	2.89824	0.588347	No	NA	NA
AGTAGGTCTGGCCCGCGCCCTTTTCCACACTAAACTCTACCGCTGTTGTGAGCACAAGGCTAGTCCGAGGCTGGAGGGGCGGAGCCGGATCCGGCCTCCTGAGGTGCCTTTCGTGTCTGCCGACCCAGTCCCAGGGACTAGCCTGG	191	30883	5.67466	0.578571	No	NA	NA
AGTAGGTCTGGCCCGCGCCCTTTTCCACACTAAACTCTACCGCTGTTGTGAGCACAAGGCCCAGGCTAGTCCGAGGCTGGAGGGGCGGAGCCGGATCCGGCCTCCTGAGGTGCCTTTCGTGTCTGCCGACCCAGTCCCAGGGACT	296	6548	1.20318	0.575137	No	NA	NA
AGTAGGTCTGGCCCGCGCCCTTTTCCACACTAAACTCTACCGCTGTTGTGAGCACAAGGCTGGAGGGGCGGAGCCGGATCCGGCCTCCTGAGGTGCCTTTCGTGTCTGCCGACCCAGTCCCAGGGACTAGCCTGGGGAGGAAGAAT	3741	2913	0.535256	0.575009	No	NA	NA
AGTAGGTCTGGCCCGCGCCCTTTTCCACACTAAACTCTACCGCTGTTGTGAGCACAAGTCCGAGGCTGGAGGGGCGGAGCCGGATCCGGCCTCCTGAGGTGCCTTTCGTGTCTGCCGACCCAGTCCCAGGGACTAGCCTGGGGAGG	2262	6021	1.10634	0.478824	No	NA	NA
AGTAGGTCTGGCCCGCGCCCTTTTCCACACTAAACTCTACTAGCCCAGGCTAGTCCGAGGCTGGAGGGGCGGAGCCGGATCCGGCCTCCTGAGGTGCCTTTCGTGTCTGCCGACCCAGTCCCAGGGACTAGCCTGGGGAGGAAGA	3529	2064	0.379254	0.449612	Yes	9.64503	CTACTAGCCC AGGCTAGTCC
AGTAGGTCTGGCCCGCGCCCTTTTCCACACTAAACTCTACCGCTGTTGTGCCCAGGCTAGTCCGAGGCTGGAGGGGCGGAGCCGGATCCGGCCTCCTGAGGTGCCTTTCGTGTCTGCCGACCCAGTCCCAGGGACTAGCCTGGGGG	9951	8891	1.6337	0.429535	Yes	5.07736	TGTTGTGCCC AGGCTAGTCC
AGTAGGTCTGGCCCGCGCCCTTTTCCACACTAAACTCTACCGCTGTTGTGAGCACCCAGGCTAGTCCGAGGCTGGAGGGGCGGAGCCGGATCCGGCCTCCTGAGGTGCCTTTCGTGTCTGCCGACCCAGTCCCAGGGACTAGCCTG	225	11316	2.07928	0.426918	No	NA	NA
AGTAGGTCTGGCCCGCGCCCTTTTCCACACTAAACTCTACCGCTGTTGTGAGCACACCCAGGCTAGTCCGAGGCTGGAGGGGCGGAGCCGGATCCGGCCTCCTGAGGTGCCTTTCGTGTCTGCCGACCCAGTCCCAGGGACTAGCC	5271	14027	2.57742	0.398446	Yes	5.31558	GAGCACACCC AGGCTAGTCC
AGTAGGTCTGGCCCGCGCCCTTTTCCACACTAAACTCTACCGCTGTTGTGAGCACAAGCTAGTCCGAGGCTGGAGGGGCGGAGCCGGATCCGGCCTCCTGAGGTGCCTTTCGTGTCTGCCGACCCAGTCCCAGGGACTAGCCTGGG	125	14642	2.69043	0.320858	No	NA	NA
AGTAGGTCTGGCCCGCGCCCTTTTCCACACTAAACTCTACCGCTGTTGTGAGCACAAGTCCCAGGCTAGTCCGAGGCTGGAGGGGCGGAGCCGGATCCGGCCTCCTGAGGTGCCTTTCGTGTCTGCCGACCCAGTCCCAGGGACT	195	7902	1.45197	0.272716	No	NA	NA
AGTAGGTCTGGCCCGCGCCCTTTTCCACACTAAACTCTACCGCTGTTGTCCCAGGCTAGTCCGAGGCTGGAGGGGCGGAGCCGGATCCGGCCTCCTGAGGTGCCTTTCGTGTCTGCCGACCCAGTCCCAGGGACTAGCCTGGGG	187	11327	2.0813	0.239869	No	NA	NA
AGTAGGTCTGGCCCGCGCCCTTTTCCACACTAAACTCTACCGCTGTTGTGAGCACAAGCCCCAGGCTAGTCCGAGGCTGGAGGGGCGGAGCCGGATCCGGCCTCCTGAGGTGCCTTTCGTGTCTGCCGACCCAGTCCCAGGGACT	49	4112	0.755568	0.0719844	No	NA	NA
AGTAGGTCTGGCCCGCGCCCTTTTCCACACTAAACTCTACCGCTGTTGTGAGCACCCCAGGCTAGTCCGAGGCTGGAGGGGCGGAGCCGGATCCGGCCTCCTGAGGTGCCTTTCGTGTCTGCCGACCCAGTCCCAGGGACTAGCCG	1675	4862	0.893379	0.0701357	No	NA	NA
AGTAGGTCTGGCCCGCGCCCTTTTCCACACTAAACTCTACCGCTGTTGTGAGCACACAGGCTAGTCCGAGGCTGGAGGGGCGGAGCCGGATCCGGCCTCCTGAGGTGCCTTTCGTGTCTGCCGACCCAGTCCCAGGGACTAGCCTG	1814	3065	0.563185	0.0636215	No	NA	NA
AGTAGGTCTGGCCCGCGCCCTTTTCCACACTAAACTCTACCGCTGTTGTGAGCACAAGAGGCTAGTCCGAGGCTGGAGGGGCGGAGCCGGATCCGGCCTCCTGAGGTGCCTTTCGTGTCTGCCGACCCAGTCCCAGGGACTAGCCG	111	3560	0.65414	0.0632022	No	NA	NA
AGTAGGTCTGGCCCGCGCCCTTTTCCACACTAAACTCTACCGCTGTTGTGAGTCCGAGGCTGGAGGGGCGGAGCCGGATCCGGCCTCCTGAGGTGCCTTTCGTGTCTGCCGACCCAGTCCCAGGGACTAGCCTGGGGAGGAAGAAT	103	2015	0.370251	0.0620347	No	NA	NA
AGTAGGTCTGGCCCGCGCCCTTTTCCACACTAAACTCTACCGCTGGTCCGAGGCTGGAGGGGCGGAGCCGGATCCGGCCTCCTGAGGTGCCTTTCGTGTCTGCCGACCCAGTCCCAGGGACTAGCCTGGGGAGGAAGAATGGAACC	101	3064	0.563001	0.0610313	No	NA	NA
AGTAGGTCTGGCCCGCGCCCTTTTCCACACTAAACTCTACCGCTGTCCGAGGCTGGAGGGGCGGAGCCGGATCCGGCCTCCTGAGGTGCCTTTCGTGTCTGCCGACCCAGTCCCAGGGACTAGCCTGGGGAGGAAGAATGGAACCC	7133	5252	0.96504	0.054265	No	NA	NA
AGTAGGTCTGGCCCGCGCCCTTTTCCACACTAAACTCTACCGCTGTTGTGAGCACAAGGGCTAGTCCGAGGCTGGAGGGGCGGAGCCGGATCCGGCCTCCTGAGGTGCCTTTCGTGTCTGCCGACCCAGTCCCAGGGACTAGCCTG	102	7714	1.41743	0.0534094	No	NA	NA
AGTAGGTCTGGCCCGCGCCCTTTTCCACACTAAACTCTACCGCTGTTGTGACTAGCCAGGCTAGTCCGAGGCTGGAGGGGCGGAGCCGGATCCGGCCTCCTGAGGTGCCTTTCGTGTCTGCCGACCCAGTCCCAGGGACTAGCCTG	2782	2141	0.393403	0.0504437	No	NA	NA
AGTAGGTCTGGCCCGCGCCCTTTTCCACACTAAACTCTACCGCTGTTGTGAGCACAGCGGTTGTGAGCACAGGCTAGTCCGAGGCTGGAGGGGCGGAGCCGGATCCGGCCTCCTGAGGTGCCTTTCGTGTCTGCCGACCCAGTCCC	99	2264	0.416004	0.0503534	No	NA	NA
AGTAGGTCTGGCCCGCGCCCTTTTCCACACTAAACTCTACCGCTGTTGTGAGCCTGGCTAGTCCGAGGCTGGAGGGGCGGAGCCGGATCCGGCCTCCTGAGGTGCCTTTCGTGTCTGCCGACCCAGTCCCAGGGACTAGCCTGGGG	103	2182	0.400936	0.0485793	No	NA	NA
AGTAGGTCTGGCCCGCGCCCTTTTCCACACTAAACTCTACCGCTGTGGCCTCCTGAGGTGCCTTTCGTGTCTGCCGACCCAGTCCCAGGGACTAGCCTGGGGAGGAAGAATGGAACCCCTGCAGTTAGAGGTTCCTCACATGACT	104	2231	0.40994	0.0484088	No	NA	NA
AGTAGGTCTGGCCCGCGCCCTTTTCCACACTAAACTCTACCGCTGTTGTGAGCACCCTGGCTAGTCCGAGGCTGGAGGGGCGGAGCCGGATCCGGCCTCCTGAGGTGCCTTTCGTGTCTGCCGACCCAGTCCCAGGGACTAGCCTG	1676	2036	0.374109	0.0481336	No	NA	NA
AGTAGGTCTGGCCCGCGCCCTTTTCCACACTAAACTCTAGTCCGAGGCTGGAGGGGCGGAGCCGGATCCGGCCTCCTGAGGTGCCTTTCGTGTCTGCCGACCCAGTCCCAGGGACTAGCCTGGGGAGGAAGAATGGAACCCCTGC	114	2018	0.370802	0.0460852	No	NA	NA
AGTAGGTCTGGCCCGCGCCCTTTTCCACACTAAACTCTACCGCTGTTGTGAGCGGCTAGTCCGAGGCTGGAGGGGCGGAGCCGGATCCGGCCTCCTGAGGTGCCTTTCGTGTCTGCCGACCCAGTCCCAGGGACTAGCCTGGGG	92	2145	0.394138	0.0456876	No	NA	NA
AGTAGGTCTGGCCCGCGCCCTTTTCCACACTAAACTCTACCGCTGTTGTGAGCACAAACACAACACCCAGGCTAGTCCGAGGCTGGAGGGGCGGAGCCGGATCCGGCCTCCTGAGGTGCCTTTCGTGTCTGCCGACCCAGTCCC	59	4192	0.770268	0.045563	No	NA	NA
AGTAGGTCTGGCCCGCGCCCTTTTCCACACTAAACTCTACCGCTGTTGTGAGCACAAGGTTCCTCCAGGCTAGTCCGAGGCTGGAGGGGCGGAGCCGGATCCGGCCTCCTGAGGTGCCTTTCGTGTCTGCCGACCCAGTCCCAGGG	108	2303	0.42317	0.0451585	No	NA	NA
AGTAGGTCTGGCCCGCGCCCTTTTCCACACTAAACTCTACCGCTGTTGTGAGCAGGCTAGTCCCAGGCTAGTCCGAGGCTGGAGGGGCGGAGCCGGATCCGGCCTCCTGAGGTGCCTTTCGTGTCTGCCGACCCAGTCCCAGGGAC	89	2309	0.424272	0.0446081	No	NA	NA
AGTAGGTCTGGCCCGCGCCCTTTTCCACACTAAACTCTACCGCTGTTGTGAAGCCCAGGCTAGTCCGAGGCTGGAGGGGCGGAGCCGGATCCGGCCTCCTGAGGTGCCTTTCGTGTCTGCCGACCCAGTCCCAGGGACTAGCCTGG	95	2055	0.3776	0.0442822	Yes	5.16481	TGTGAAGCCC AGGCTAGTCC
AGTAGGTCTGGCCCGCGCCCTTTTCCACACTAAACTCTACCGCTGTTGTGAGCACAACAGTCCCCCAGGCTAGTCCGAGGCTGGAGGGGCGGAGCAGGATCCGGCCTCCTGAGGTGCCTTTCGTGTCTGCCGACCCAGTCCCAGGG	106	2188	0.402039	0.0434186	No	NA	NA
AGTAGGTCTGGCCCGCGCCCTTTTCCACACTAAACTCTACCGCTGTTGTGAGCACAACTAGCCTTTCGTGTCTGCCGACCCAGTCCCAGGGACTAGCCTGGGGAGGAAGAATGGAACCCCTGCAGTTAGAGGTTCCTCACATGACT	1774	2019	0.370986	0.0430906	No	NA	NA
AGTAGGTCTGGCCCGCGCCCTTTTCCACACTAAACTCTACCGCTCTACCAGGCTAGTCCGAGGCTGGAGGGGCGGAGCCGGATCCGGCCTCCTGAGGTGCCTTTCGTGTCTGCCGACCCAGTCCCAGGGACTAGCCTGGGGAGGA	86	2147	0.394505	0.0423847	No	NA	NA
AGTAGGTCTGGCCCGCGCCCTTTTCCACACTAAACTCTACCGCTGTTCCCAGGCTAGTCCGAGGCTGGAGGGGCGGAGCCAGATCCGGCCTCCTGAGGTGCCTTTCGTGTCTGCCGACCCAGTCCCAGGGACTAGCCTGGGGAGG	89	2357	0.433092	0.0420025	No	NA	NA
AGTAGGTCTGGCCCGCGCCCTTTTCCACACTAAACTCTACCGCTGTTGTGAGCACAAGCGAGGTAGTCCGAGGTAGTCCCAGGCTAGTCCGAGGCTGGAGGGGCGGAGCCGGATCCGGCCTCCTGAGGTGCCTTTCGTGTCTGCCG	91	2148	0.394689	0.0414339	No	NA	NA
AGTAGGTCTGGCCCGCGCCCTTTTCCACACTAAACTCTACCGCTGTTGTGAGCACAGCTAGTCCGAGGCTGGAGGGGCGGAGCCGGATCCGGCCTCCTGAGGTGCCTTTCGTGTCTGCCGACCCAGTCCCAGGGACTAGCCTGGGG	98	3073	0.564655	0.0406769	No	NA	NA
AGTAGGTCTGGCCCGCGCCCTTTTCCCAGGCTAGTCCGAGGCTGGAGGGGCGGAGCCGGATCCGGCCTCCTGAGGTGCCTTTCGTGTCTGCCGACCCAGTCCCAGGGACTAGCCTGGGGAGGAAGAATGGAACCCCTGCAGTT	108	2263	0.41582	0.040654	No	NA	NA
AGTAGGTCTGGCCCGCGCCCTTTTCCACACTAAACTCTACCGCTGTTGTGAGCACAACCTTGTGCTAGTCCGAGGCTGGAGGGGCGGAGCCGGATCCGGCCTCCTGAGGTGCCTTTCGTGTCTGCCGACCCAGTCCCAGGGACT	75	2213	0.406633	0.0402169	No	NA	NA
AGTAGGTCTGGCCCGCGCCCTTTTCCACACTAAACTCTACCGCTGTTGTGAGCACAGCGGTTCCTCACATGACTAGCTCTGAAGACCTCCTGCCTTCCTGTCTTTAGTTGGTGTGGGAGGGACCTTCCATGTATCCAGGGCTTAGC	1774	2770	0.50898	0.0400722	No	NA	NA
AGTAGGTCTGGCCCGCGCCCTTTTCCACACTAAACTCTACCGCTGTTGTGAGCAGCTAGTTAGAGGTTCCTCACATGACTAGCTCTGAAGACCTCCTGCCTTCCTGTCTTTAGTTGGTGTGGGAGGGACCTTCCATGTATCCAGGG	928	2551	0.468739	0.0399843	No	NA	NA
AGTAGGTCTGGCCCGCGCCCTTTTCCACACTAAACTCTACCGCTGTTGTGAGCACAAGGCAAGGCTAGCCCCAGGCTAGTCCGAGGCTGGAGGGGCGGAGCCGGATCCGGCCTCCTGAGGTGCCTTTCGTGTCTGCCGACCCAGTC	91	2155	0.395975	0.0399072	Yes	5.31499	GCACAAGGCA AGGCTAGCCC
AGTAGGTCTGGCCCGCGCCCTTTTCCACACTAAACTCTACCGCTGCAGTTAGAGGTTCCTCACATGACTAGCTCTGAAGACCTCCTGCCTTCCTGTCTTTAGTTGGTGTGGGAGGGACCTTCCATGTATCCAGGGCTTAGCTTGTG	71	2712	0.498322	0.0379794	No	NA	NA
AGTAGGTCTGGCCCGCGCCCTTTTCCACACTAAACTCTACCGCTGTTGTGAGCGCAGTTAGAGGTTCCTCACATGACTAGCTCTGAAGACCTCCTGCCTTCCTGTCTTTAGTTGGTGTGGGAGGGACCTTCCATGTATCCAGGGCT	98	2670	0.490605	0.0378277	No	NA	NA
AGTAGGTCTGGCCCGCGCCCTTTTCCACACTAAACTCTACCGCTGTTGTGAGCACCTCCTGCCTTCCTGTCTTTAGTTGGTGTGGGAGGGACCTTCCATGTATCCAGGGCTTAGCTTGTGCCCGGGACATGGTTGTGTTATGTTCT	1613	2084	0.382929	0.0359885	No	NA	NA
AGTAGGTCTGGCCCGCGCCCTTTTCCACACTAAACTCTACCGCTGTTGTGAGCAGCGGTAGTCCGAGGCTGGAGGGGCGGAGCCGGATCCGGCCTCCTGAGGTGCCTTTCGTGTCTGCCGACCCAGTCCCAGGGACTAGCCTGGGG	87	2049	0.376498	0.034651	No	NA	NA
AGTAGGTCTGGCCCGCGCCCTTTTCCACACTAAACTCTACCGCTGTTGTGACCTCCTGCCTTCCTGTCTTTAGTTGGTGTGGGAGGGACCTTCCATGTATCCAGGGCTTAGCTTGTGCCCGGGACATGGTTGTGTTATGTTCTGC	93	2257	0.414717	0.0261409	No	NA	NA
AGTAGGTCTGGCCCGCGCCCTTTTCCACACTAAACTCTACCGCTGTTGTGAGCACACAAGCTTAGCTTGTGCCCGGGACATGGTTGTGTTATGTTCTGC	125	2940	0.540217	0.0166667	No	NA	NA
			0		12

### Sheet: R2_cells_datatable
Sequence	Nutlin Reads	Input Reads	% of total input reads	Fold Change (Nutlin/input)	p53 Motif	Motif score	Motif sequence	WT p53RE	WT SP1/KLF Motif
AGTAGGTCTGGCCCGCGCCCTTTTCCACACTAAACTCTACCGCTGTTGTGAGCACAAGCCCAGGCTAGTCCGAGGCTTGGAGGGGCGGAGCCGGCCTCCTGAGGTGCCTTTCGTGTCTGCCGACCCAGTCCCAGGGACTAGCCTGG	6768	2739	0.573239	2.47097	Y	11.4916	GCACAAGCCC AGGCTAGTCC	Y	Y
AGTAGGTCTGGCCCGCGCCCTTTTCCACACTAAACTCTACCGCTGTTGTGAGCACAAGCCCAGGCTAGTCCGAGGCTGGAGGGGCGGAGCCGGATCCGGCCTCCTGAGGTGCCTTTCGTGTCTGCCGACCCAGTCCCAGGGACTAC	22292	10485	2.19438	2.12608	Y	11.4916	GCACAAGCCC AGGCTAGTCC	Y	Y
AGTAGGTCTGGCCCGCGCCCTTTTCCACACTAAACTCTACCGCTGTTGTGAGCACAAGCCCAGGCTAGTCCGAGGCTTGGAGGGGCGGAGCCGGATCCGGCCTCCTGAGGTGCCTTTCGTGTCTGCCGACCCAGTCCCAGGGACT	148548	75472	15.7954	1.96825	Y	11.4916	GCACAAGCCC AGGCTAGTCC	Y	Y
AGTAGGTCTGGCCCGCGCCCTTTTCCACACTAAACTCTACCGCTGTTGTGAGCACAAGCCCAGGCTAGTCCGAGGCTGGAGGGGCGGAGCCGGATCCGGCCTCCTGAGGTGCCTTTCGTGTCTGCCGACCCAGTCCCAGGGACT	416346	226569	47.4181	1.83761	Y	11.4916	GCACAAGCCC AGGCTAGTCC	Y	Y
AGTAGGTCTGGCCCGCGCCCTTTTCCACACTAAACTCTACCGCTGTTGTGAGCACAAGCCCAGGCTAGTCCGAGGCTGTGGAGGGGCGGAGCCGGATCCGGCCTCCTGAGGTGCCTTTCGTGTCTGCCGACCCAGTCCCAGGGACT	12960	7198	1.50645	1.8005	Y	11.4916	GCACAAGCCC AGGCTAGTCC	Y	Y
AGTAGGTCTGGCCCGCGCCCTTTTCCACACTAAACTCTACCGCTGTTGTGAGCACAAGCCCAGGCTAGTCCGAGGCTGGAGGGGCGGAGCCGGATCCGGCCTCCTGAGGTGCCTTTCGTGTCTGCCGACCCAGTCCCAGGGCCT	5821	3524	0.73753	1.65182	Y	11.4916	GCACAAGCCC AGGCTAGTCC	Y	Y
AGTAGGTCTGGCCCGCGCCCTTTTCCACACTAAACTCTACCGCTGTTGTGAGCACAAGCCCAGGCTAGTCCGAGGCTGGAGGGGCGGAGCCGGATCCGGCCTCCTGAGGTGCCTTTCGTGTCTGCCGCCCCAGTCCCAGGGACT	8091	5148	1.07741	1.57168	Y	11.4916	GCACAAGCCC AGGCTAGTCC	Y	Y
AGTAGGTCTGGCCCGCGCCCTTTTCCACACTAAACTCTACCGCTGTTGTGAGCACAAGCCCAGGCTAGTCCGAGGCTGGAGGGGCGGAGCCGGCCTCCTGAGGTGCCTTTCGTGTCTGCCGACCCAGTCCCAGGGACTAGCCTGGG	16403	10975	2.29693	1.49458	Y	11.4916	GCACAAGCCC AGGCTAGTCC	Y	Y
AGTAGGTCTGGCCCGCGCCCTTTTCCACACTAAACTCTACCGCTGTTGTGAGCACAAGCCCAGGCTAGTCCGAGGCTGGAGGGGCGGAGCCTCCTGAGGTGCCTTTCGTGTCTGCCGACCCAGTCCCAGGGACTAGCCTGGGGAGG	7776	5307	1.11069	1.46523	Y	11.4916	GCACAAGCCC AGGCTAGTCC	Y	Y
AGTAGGTCTGGCCCGCGCCCTTTTCCACACTAAACTCTACCGCTGTTGTGAGCACAAGCCCAGGCTAGTCCGAGGGGCGGAGCCGGATCCGGCCTCCTGAGGTGCCTTTCGTGTCTGCCGACCCAGTCCCAGGGACTAGCCTGGGG	54407	41672	8.72144	1.3056	Y	11.4916	GCACAAGCCC AGGCTAGTCC	Y	Y
AGTAGGTCTGGCCCGCGCCCTTTTCCACACTAAACTCTACCGCTGTTGTGAGCACAAGCCCAGGCTAGTCCGAGGCTGTGGAGGGGCGGAGCCGGATCCGGCCTCCTGAGGTGCCTTTCGTGTCTGCCGACCCAGTCCCAGGGACG	5528	4454	0.932168	1.24113	Y	11.4916	GCACAAGCCC AGGCTAGTCC	Y	Y
AGTAGGTCTGGCCCGCGCCCTTTTCCACACTAAACTCTACCGCTGTTGTGAGCACAAGCCCAGGCTAGTCCGAGGCTTGGAGGGGCGGAGCCGGATCCGGCCTCCTGAGGTGCCTTTCGTGTCTGCCGACCCAGTCCCAGGGACTG	8003	6706	1.40348	1.19341	Y	11.4916	GCACAAGCCC AGGCTAGTCC	Y	Y
AGTAGGTCTGGCCCGCGCCCTTTTCCACACTAAACTCTACCGCTGTTGTGAGCACAAGCCCAGGCTAGTCCGAGGGGCGGAGCCGGATCCGGCCTCCTGAGGTGCCTTTCGTGTCTGCCGCCCCAGTCCCAGGGACTAGCCTGGGG	3025	2593	0.542683	1.1666	Y	11.4916	GCACAAGCCC AGGCTAGTCC	Y	Y
AGTAGGTCTGGCCCGCGCCCTTTTCCACACTAAACTCTACCGCTGTTGTGAGCACAAGCCCAGGCTAGTCCGAGGCCGGATCCGGCCTCCTGAGGTGCCTTTCGTGTCTGCCGACCCAGTCCCAGGGACTAGCCTGGGGAGGA	3890	3455	0.723089	1.1259	Y	11.4916	GCACAAGCCC AGGCTAGTCC	Y	N
AGTAGGTCTGGCCCGCGCCCTTTTCCACACTAAACTCTACCGCTGTTGTGAGCACAAGCCCAGGCTAGTCCGAGGCGGAGCCGGATCCGGCCTCCTGAGGTGCCTTTCGTGTCTGCCGACCCAGTCCCAGGGACTAGCCTGGGG	11853	11912	2.49304	0.995047	Y	11.4916	GCACAAGCCC AGGCTAGTCC	Y	N
AGTAGGTCTGGCCCGCGCCCTTTTCCACACTAAACTCTACCGCTGTTGTGAGCACAAGCCCAGGCTAGTCCGGCCTCCTGAGGTGCCTTTCGTGTCTGCCGACCCAGTCCCAGGGACTAGCCTGGGGAGGAAGAATGGAACCCCTG	6002	6160	1.28921	0.974351	Y	11.4916	GCACAAGCCC AGGCTAGTCC	Y	N
AGTAGGTCTGGCCCGCGCCCTTTTCCACACTAAACTCTACCGCTGTTGTGAGCACAAGCCCAGGCTAGTCCGAGTGGAGGGGCGGAGCCGGATCCGGCCTCCTGAGGTGCCTTTCGTGTCTGCCGACCCAGTCCCAGGGACTAGCC	2593	2793	0.584541	0.928392	Y	11.4916	GCACAAGCCC AGGCTAGTCC	Y	Y
AGTAGGTCTGGCCCGCGCCCTTTTCCACACTAAACTCTACCGCTGTTGTGAGCACAAGCCCAGGCTAGTCCGAGGCTGGGAGGGGCGGAGCCGGATCCGGCCTCCTGAGGTGCCTTTCGTGTCTGCCGACCCAGTCCCAGGGACT	2579	3822	0.799898	0.674778	Y	11.4916	GCACAAGCCC AGGCTAGTCC	Y	Y
AGTAGGTCTGGCCCGCGCCCTTTTCCACACTAAACTCTACCGCTGTTGTGAGCACAAGCCCAGGCTAGTCCGAGGATCCGGCCTCCTGAGGTGCCTTTCGTGTCTGCCGACCCAGTCCCAGGGACTAGCCTGGGGAGGAAGAATGG	1232	2690	0.562984	0.457993	Y	11.4916	GCACAAGCCC AGGCTAGTCC	Y	N
AGTAGGTCTGGCCCGCGCCCTTTTCCACACTAAACTCTACCGCTGTTGTGAGCACAAGCCCAGGCTAGTCCGAGGCGGAGGGGCGGAGCCGGATCCGGCCTCCTGAGGTGCCTTTCGTGTCTGCCGACCCAGTCCCAGGGACTAGC	1006	2529	0.529289	0.397786	Y	11.4916	GCACAAGCCC AGGCTAGTCC	Y	Y
AGTAGGTCTGGCCCGCGCCCTTTTCCACACTAAACTCTACCGCTGTTGTGAGCACAAGCCCAGGCTAGTCCGAGGTGCCTTTCGTGTCTGCCGACCCAGTCCCAGGGACTAGCCTGGGGAGGAAGAATGGAACCCCTGCAGTT	1462	3763	0.78755	0.38852	Y	11.4916	GCACAAGCCC AGGCTAGTCC	Y	N
AGTAGGTCTGGCCCGCGCCCTTTTCCACACTAAACTCTACCGCTGTTGTGAGCACAAGCCCAGGCTAGTCCGAGCCGGATCCGGCCTCCTGAGGTGCCTTTCGTGTCTGCCGACCCAGTCCCAGGGACTAGCCTGGGGAGGAAGA	3894	13108	2.74334	0.29707	Y	11.4916	GCACAAGCCC AGGCTAGTCC	Y	N
AGTAGGTCTGGCCCGCGCCCTTTTCCACACTAAACTCTACCGCTGTTGTGAGCACAAGCCCAGGCTAGTCCGAGGTCCGGCCTCCTGAGGTGCCTTTCGTGTCTGCCGACCCAGTCCCAGGGACTAGCCTGGGGAGGAAGAATGG	207	3416	0.714927	0.0605972	Y	11.4916	GCACAAGCCC AGGCTAGTCC	Y	N
AGTAGGTCTGGCCCGCGCCCTTTTCCACACTAAACTCTACCGCTGTTGTGAGCACAAGCCCAGGCTAGTCCGAGGCTGGGGCGGAGCCGGATCCGGCCTCCTGAGGTGCCTTTCGTGTCTGCCGACCCAGTCCCAGGGACTAGCCG	160	2797	0.585378	0.0572041	Y	11.4916	GCACAAGCCC AGGCTAGTCC	Y	Y
AGTAGGTCTGGCCCGCGCCCTTTTCCACACTAAACTCTACCGCTGTTGTGAGCACAAGCCCAGGCTAGTCCGAGGCTGGAGCCGGATCCGGCCTCCTGAGGTGCCTTTCGTGTCTGCCGACCCAGTCCCAGGGACTAGCCTGGGGG	114	2085	0.436365	0.0546763	Y	11.4916	GCACAAGCCC AGGCTAGTCC	Y	N
AGTAGGTCTGGCCCGCGCCCTTTTCCACACTAAACTCTACCGCTGTTGTGAGCACAAGCCCAGGCTAGTCCGAGGCTGGAGGGGCGGAGCCCCTGAGGTGCCTTTCGTGTCTGCCGACCCAGTCCCAGGGACTAGCCTGGGGAGG	277	5307	1.11069	0.0521952	Y	11.4916	GCACAAGCCC AGGCTAGTCC	Y	Y
AGTAGGTCTGGCCCGCGCCCTTTTCCACACTAAACTCTACCGCTGTTGTGAGCACAAGCCCAGGCTAGTCCGAGGCTGGAGGGGCGGAGCCGGATTGGTGTAATGCCTTTCGTGTCTGCCGACCCAGTCCCAGGGACTAGCCTGGG	153	3052	0.638746	0.0501311	Y	11.4916	GCACAAGCCC AGGCTAGTCC	Y	Y
AGTAGGTCTGGCCCGCGCCCTTTTCCACACTAAACTCTACCGCTGTTGTGAGCACAAGCCCAGGCTAGTCCGAGGCGGAACCCCTGCAGTTAGAGGTTCCTCACATGACTAGCTCTGAAGACCTCCTGCCTTCCTGTCTTTAGTTG	100	2016	0.421924	0.0496032	Y	11.4916	GCACAAGCCC AGGCTAGTCC	Y	N
AGTAGGTCTGGCCCGCGCCCTTTTCCACACTAAACTCTACCGCTGTTGTGAGCACAAGCCCAGGCTAGTCCGAGGCTAGCCTCCTGAGGTGCCTTTCGTGTCTGCCGACCCAGTCCCAGGGACTAGCCTGGGGAGGAAGAATGGA	176	3603	0.754064	0.0488482	Y	11.4916	GCACAAGCCC AGGCTAGTCC	Y	N
AGTAGGTCTGGCCCGCGCCCTTTTCCACACTAAACTCTACCGCTGTTGTGAGCACAAGCCCAGGCTAGTCCGAGGCCTGAGCCGGCCTCCTGAGGTGCCTTTCGTGTCTGCCGACCCAGTCCCAGGGACTAGCCTGGGGAGGA	109	2461	0.515057	0.0442909	Y	11.4916	GCACAAGCCC AGGCTAGTCC	Y	N
